# Spatial Transcriptomic Analysis Identifies a *SERPINA3*-Expressing Astrocytic State Associated with the Human Neuritic Plaque Microenvironment

**DOI:** 10.1101/2024.11.13.623438

**Authors:** Berke Karaahmet, Ya Zhang, Laurine Duquesne, Alina Sigalov, Christina Yung, Alexandra Kroshilina, David A. Bennett, Mariko Taga, Hans-Ulrich Klein

**Affiliations:** Center for Translational & Computational Neuroimmunology, Department of Neurology and Taub Institute for Research on Alzheimer’s Disease and the Aging Brain, Columbia University Medical Center, New York, New York, USA; Rush Alzheimer’s Disease Center, Rush University Medical Center, Chicago, IL, USA

**Keywords:** Spatial Transcriptomics, Alzheimer’s Disease, Astrocytes, SERPINA3

## Abstract

Single-nucleus transcriptomic studies have revealed glial cell states associated with Alzheimer’s disease; however, these nuclei are dissociated from the complex architecture of the human neocortex. Here, we successfully performed an unbiased distance-based analytic strategy on spatially-registered transcriptomic data. Leveraging immunohistochemistry in the same tissue section, our analyses prioritized *SERPINA3* and other genes, such as metallothioneins, as altered in the vicinity of neuritic amyloid plaques. Results were validated at the protein level by immunofluorescence, highlighting that a reactive SERPINA3^+^ astrocyte subtype, Ast.5, plays a role in the plaque microenvironment.
