## Supplementary Table 2 for "Spatial Transcriptomic Analysis Identifies a *SERPINA3*-Expressing Astrocytic State Associated with the Human Neuritic Plaque Microenvironment"

Donor_ID	slice_ID	GM_spots	L1_spots	L2_spots	L3_spots	L4_spots	L5_spots	L6_spots	WM_spots	n_plaques	L1_plaques	L2_plaques	L3_plaques	L4_plaques	L5_plaques	L6_plaques	WM_plaques
ST_1	1	1555	158	317	395	370	198	117	212	32	0	0	8	15	4	1	4
ST_1	2	1993	205	335	453	413	317	270	211	38	3	2	13	10	5	1	4
ST_2	1	1576	171	216	255	255	295	384	465	29	0	4	7	10	6	2	0
ST_2	2	1474	167	204	270	253	253	327	263	22	0	1	2	3	11	2	3
ST_3	1	957	78	91	132	120	227	309	316	14	3	0	0	0	0	9	2
ST_3	2	1202	147	139	151	193	250	322	329	18	2	0	0	0	0	9	7
ST_4	1	2012	103	270	360	381	410	488	328	2	0	0	0	0	0	1	1
ST_4	2	1930	173	218	311	351	368	509	243	0	0	0	0	0	0	0	0
ST_5	1	1407	83	144	177	193	274	536	727	3	0	0	0	0	1	0	2
ST_5	2	1415	97	156	176	201	268	517	649	2	1	0	0	0	0	0	1
ST_6	1	1017	57	150	231	54	226	299	298	3	0	0	0	0	0	3	0
ST_6	2	1110	47	180	273	40	258	312	317	11	3	0	0	0	3	4	1
ST_7	1	1662	210	349	301	262	237	303	420	1	0	1	0	0	0	0	0
ST_7	2	1661	269	367	289	267	244	225	353	3	0	0	2	0	0	1	0
ST_8	1	2180	130	268	442	483	419	438	469	5	0	1	1	2	0	1	0
ST_8	2	2253	138	303	492	505	434	381	337	5	0	1	2	1	1	0	0
ST_9	2	908	83	136	151	100	184	254	494	3	0	3	0	0	0	0	0
ST_10	1	1260	58	133	309	170	336	254	143	7	0	0	1	2	3	1	0
ST_10	2	1960	68	240	369	253	513	517	302	10	0	1	1	2	2	4	0
ST_11	2	1525	229	186	305	168	240	397	442	1	0	0	0	0	1	0	0
ST_12	1	1575	126	122	323	115	290	599	513	13	0	1	0	0	3	6	3
ST_12	2	1599	116	110	332	77	342	622	502	14	0	0	1	2	1	2	8
ST_13	2	1481	234	319	405	222	159	142	118	0	0	0	0	0	0	0	0
ST_13	3	1557	90	242	223	335	307	360	215	0	0	0	0	0	0	0	0
ST_14	1	1072	89	141	202	118	178	344	316	5	0	0	0	1	0	4	0
ST_14	2	1628	130	221	313	189	332	443	366	12	0	1	0	0	1	7	3
ST_15	1	1701	68	188	269	199	496	481	346	0	0	0	0	0	0	0	0
ST_15	2	1640	53	232	255	250	468	382	217	9	1	0	0	0	1	3	4
ST_16	1	1130	41	124	172	231	281	281	533	0	0	0	0	0	0	0	0
ST_16	3	1026	111	184	195	241	175	120	140	0	0	0	0	0	0	0	0
ST_17	1	1645	197	285	356	245	299	263	111	1	0	0	0	0	0	0	1
ST_17	2	1609	156	292	332	267	285	277	173	0	0	0	0	0	0	0	0
